# BDNF signaling in correlation-dependent structural plasticity in the developing visual system

**DOI:** 10.1101/2021.10.07.463583

**Authors:** Elena Kutsarova, Anne Schohl, Martin Munz, Alex Wang, Yuan Yuan Zhang, Olesia M Bilash, Edward S Ruthazer

## Abstract

During development, patterned neural activity instructs topographic map refinement. Axons with similar patterns of neural activity, converge onto target neurons and stabilize their synapses with these postsynaptic partners, restricting exploratory branch elaboration (Hebbian structural plasticity). On the other hand, non-correlated firing in inputs leads to synapse weakening and increased exploratory growth of axons (Stentian structural plasticity). We used visual stimulation to control the correlation structure of neural activity in a few ipsilaterally projecting (ipsi) retinal ganglion cell (RGC) axons with respect to the majority contralateral eye inputs in the optic tectum of albino *Xenopus laevis* tadpoles. Multiphoton live imaging of ipsi axons, combined with specific targeted disruptions of brain-derived neurotrophic factor (BDNF) signaling, revealed that both presynaptic p75^NTR^ and TrkB are required for Stentian axonal branch addition, whereas presumptive postsynaptic BDNF signaling is necessary for Hebbian axon stabilization. Additionally, we found that BDNF signaling mediates local suppression of branch elimination in response to correlated firing of inputs. Daily *In vivo* imaging of contralateral RGC axons demonstrated that p75^NTR^ knockdown reduces axon branch elongation and arbor spanning field volume.
