## Supplementary material for "BDNF signaling in correlation-dependent structural plasticity in the developing visual system": Fig1D_E_data

cells	conditions	groups	Branches added (D)	Branches lost (E)
Control1	bin01-dark	Control	1.8	0.75
Control2	bin01-dark	Control	1.225806452	1.025316456
Control3	bin01-dark	Control	1.016129032	1.418181818
Control4	bin01-dark	Control	1.227272727	0.681818182
Control5	bin01-dark	Control	1.304347826	0.970588235
Control6	bin01-dark	Control	1.224489796	0.48
Control7	bin01-dark	Control	1.344827586	1.178571429
Control8	bin01-dark	Control	1.258064516	0.685714286
Control9	bin01-dark	Control	0.9	0.6
Control10	bin01-dark	Control	1	1.2
Control11	bin01-dark	Control	0.833333333	0.625
Control12	bin01-dark	Control	1.102040816	1
p75MO1	bin01-dark	p75MO	1.23	1.2
p75MO2	bin01-dark	p75MO	1.25	0.428571429
p75MO3	bin01-dark	p75MO	1.275	0.272727273
p75MO4	bin01-dark	p75MO	0.514285714	0.72
p75MO5	bin01-dark	p75MO	1.038461538	1.5
p75MO6	bin01-dark	p75MO	0.957446809	1.153846154
p75MO7	bin01-dark	p75MO	0.8	0.893617021
TrkBMO1	bin01-dark	TrkBMO	1.026315789	0.8
TrkBMO2	bin01-dark	TrkBMO	1.578947368	0.6
TrkBMO3	bin01-dark	TrkBMO	1.56	0
TrkBMO4	bin01-dark	TrkBMO	0.782608696	1
TrkBMO5	bin01-dark	TrkBMO	1.536585366	1.125
TrkBMO6	bin01-dark	TrkBMO	1.173913043	0.413793103
TrkBMO7	bin01-dark	TrkBMO	1	0.6
TrkBFc1	bin01-dark	TrkB-Fc	1.21875	0.970588235
TrkBFc2	bin01-dark	TrkB-Fc	0.529411765	0.642857143
TrkBFc3	bin01-dark	TrkB-Fc	0.75	0
TrkBFc4	bin01-dark	TrkB-Fc	1.235294118	0.857142857
TrkBFc5	bin01-dark	TrkB-Fc	1.2	0
TrkBFc6	bin01-dark	TrkB-Fc	1.05	0.8
TrkBFc7	bin01-dark	TrkB-Fc	1.188679245	0.363636364
Control1	bin02-dark	Control	0.9	0.75
Control2	bin02-dark	Control	0.838709677	0.873417722
Control3	bin02-dark	Control	0.870967742	0.654545455
Control4	bin02-dark	Control	0.681818182	1.636363636
Control5	bin02-dark	Control	0.782608696	0.882352941
Control6	bin02-dark	Control	0.979591837	1.68
Control7	bin02-dark	Control	0.517241379	0.857142857
Control8	bin02-dark	Control	0.774193548	1.2
Control9	bin02-dark	Control	0.9	1.8
Control10	bin02-dark	Control	1	0.6
Control11	bin02-dark	Control	1.111111111	1.40625
Control12	bin02-dark	Control	0.979591837	1
p75MO1	bin02-dark	p75MO	0.81	1.028571429
p75MO2	bin02-dark	p75MO	0.8125	0.857142857
p75MO3	bin02-dark	p75MO	0.975	1.636363636
p75MO4	bin02-dark	p75MO	1.371428571	0.72
p75MO5	bin02-dark	p75MO	0.807692308	0.214285714
p75MO6	bin02-dark	p75MO	1.276595745	0.807692308
p75MO7	bin02-dark	p75MO	1.15	1.085106383
TrkBMO1	bin02-dark	TrkBMO	1.026315789	1
TrkBMO2	bin02-dark	TrkBMO	1.105263158	1.5
TrkBMO3	bin02-dark	TrkBMO	0.72	2.142857143
TrkBMO4	bin02-dark	TrkBMO	1.173913043	0.5
TrkBMO5	bin02-dark	TrkBMO	0.658536585	1.125
TrkBMO6	bin02-dark	TrkBMO	1.173913043	1.448275862
TrkBMO7	bin02-dark	TrkBMO	1.111111111	1.05
TrkBFc1	bin02-dark	TrkB-Fc	1.125	1.235294118
TrkBFc2	bin02-dark	TrkB-Fc	0.882352941	1.071428571
TrkBFc3	bin02-dark	TrkB-Fc	1.875	3
TrkBFc4	bin02-dark	TrkB-Fc	1.058823529	1.285714286
TrkBFc5	bin02-dark	TrkB-Fc	0.6	1.8
TrkBFc6	bin02-dark	TrkB-Fc	1.2	0.6
TrkBFc7	bin02-dark	TrkB-Fc	1.018867925	1.272727273
Control1	bin03-dark	Control	0.3	1.5
Control2	bin03-dark	Control	0.935483871	1.101265823
Control3	bin03-dark	Control	1.112903226	0.927272727
Control4	bin03-dark	Control	1.090909091	0.681818182
Control5	bin03-dark	Control	0.913043478	1.147058824
Control6	bin03-dark	Control	0.795918367	0.84
Control7	bin03-dark	Control	1.137931034	0.964285714
Control8	bin03-dark	Control	0.967741935	1.114285714
Control9	bin03-dark	Control	1.2	0.6
Control10	bin03-dark	Control	1	1.2
Control11	bin03-dark	Control	1.111111111	0.9375
Control12	bin03-dark	Control	0.918367347	1
p75MO1	bin03-dark	p75MO	0.96	0.771428571
p75MO2	bin03-dark	p75MO	0.9375	1.714285714
p75MO3	bin03-dark	p75MO	0.75	1.090909091
p75MO4	bin03-dark	p75MO	1.114285714	1.56
p75MO5	bin03-dark	p75MO	1.153846154	1.285714286
p75MO6	bin03-dark	p75MO	0.765957447	1.038461538
p75MO7	bin03-dark	p75MO	1.05	1.021276596
TrkBMO1	bin03-dark	TrkBMO	0.947368421	1.2
TrkBMO2	bin03-dark	TrkBMO	0.315789474	0.9
TrkBMO3	bin03-dark	TrkBMO	0.72	0.857142857
TrkBMO4	bin03-dark	TrkBMO	1.043478261	1.5
TrkBMO5	bin03-dark	TrkBMO	0.804878049	0.75
TrkBMO6	bin03-dark	TrkBMO	0.652173913	1.137931034
TrkBMO7	bin03-dark	TrkBMO	0.888888889	1.35
TrkBFc1	bin03-dark	TrkB-Fc	0.65625	0.794117647
TrkBFc2	bin03-dark	TrkB-Fc	1.588235294	1.285714286
TrkBFc3	bin03-dark	TrkB-Fc	0.375	0
TrkBFc4	bin03-dark	TrkB-Fc	0.705882353	0.857142857
TrkBFc5	bin03-dark	TrkB-Fc	1.2	1.2
TrkBFc6	bin03-dark	TrkB-Fc	0.75	1.6
TrkBFc7	bin03-dark	TrkB-Fc	0.79245283	1.363636364
Control1	bin04-async	Control	1.5	0.15
Control2	bin04-async	Control	0.967741935	1.17721519
Control3	bin04-async	Control	1.403225806	1.2
Control4	bin04-async	Control	1.090909091	0.545454545
Control5	bin04-async	Control	0.782608696	1.323529412
Control6	bin04-async	Control	0.734693878	0.72
Control7	bin04-async	Control	0.517241379	0.535714286
Control8	bin04-async	Control	0.870967742	1.028571429
Control9	bin04-async	Control	2.4	3
Control10	bin04-async	Control	1	1.2
Control11	bin04-async	Control	1.527777778	0.3125
Control12	bin04-async	Control	1.102040816	0.944444444
p75MO1	bin04-async	p75MO	0.93	1.8
p75MO2	bin04-async	p75MO	0.8125	1.071428571
p75MO3	bin04-async	p75MO	0.6	1.636363636
p75MO4	bin04-async	p75MO	1.114285714	0.96
p75MO5	bin04-async	p75MO	1.038461538	1.714285714
p75MO6	bin04-async	p75MO	0.70212766	1.153846154
p75MO7	bin04-async	p75MO	0.9	1.276595745
TrkBMO1	bin04-async	TrkBMO	1.026315789	1.4
TrkBMO2	bin04-async	TrkBMO	1.105263158	1.2
TrkBMO3	bin04-async	TrkBMO	0.12	0.857142857
TrkBMO4	bin04-async	TrkBMO	1.173913043	0.5
TrkBMO5	bin04-async	TrkBMO	1.317073171	2.0625
TrkBMO6	bin04-async	TrkBMO	1.826086957	1.344827586
TrkBMO7	bin04-async	TrkBMO	1.277777778	0.975
TrkBFc1	bin04-async	TrkB-Fc	0.75	0.705882353
TrkBFc2	bin04-async	TrkB-Fc	1.235294118	1.5
TrkBFc3	bin04-async	TrkB-Fc	1.5	3
TrkBFc4	bin04-async	TrkB-Fc	1.411764706	3
TrkBFc5	bin04-async	TrkB-Fc	0.6	0.6
TrkBFc6	bin04-async	TrkB-Fc	0.6	0.2
TrkBFc7	bin04-async	TrkB-Fc	1.528301887	1.363636364
Control1	bin05-async	Control	2.1	0.3
Control2	bin05-async	Control	0.64516129	1.215189873
Control3	bin05-async	Control	1.064516129	1.636363636
Control4	bin05-async	Control	0.954545455	0.545454545
Control5	bin05-async	Control	1.108695652	1.147058824
Control6	bin05-async	Control	0.673469388	0.84
Control7	bin05-async	Control	0.827586207	0.75
Control8	bin05-async	Control	1.258064516	0.685714286
Control9	bin05-async	Control	1.8	2.4
Control10	bin05-async	Control	0.888888889	2.1
Control11	bin05-async	Control	0.694444444	0.9375
Control12	bin05-async	Control	1.346938776	0.666666667
p75MO1	bin05-async	p75MO	0.81	1.328571429
p75MO2	bin05-async	p75MO	1.125	0.642857143
p75MO3	bin05-async	p75MO	0.225	2.181818182
p75MO4	bin05-async	p75MO	1.542857143	1.44
p75MO5	bin05-async	p75MO	1.615384615	1.5
p75MO6	bin05-async	p75MO	0.382978723	0.807692308
p75MO7	bin05-async	p75MO	1.2	0.893617021
TrkBMO1	bin05-async	TrkBMO	0.710526316	1.6
TrkBMO2	bin05-async	TrkBMO	1.105263158	1.8
TrkBMO3	bin05-async	TrkBMO	0.72	0.857142857
TrkBMO4	bin05-async	TrkBMO	0.130434783	1.5
TrkBMO5	bin05-async	TrkBMO	0.804878049	0.9375
TrkBMO6	bin05-async	TrkBMO	1.434782609	0.724137931
TrkBMO7	bin05-async	TrkBMO	0.555555556	1.575
TrkBFc1	bin05-async	TrkB-Fc	0.75	0.882352941
TrkBFc2	bin05-async	TrkB-Fc	1.058823529	1.285714286
TrkBFc3	bin05-async	TrkB-Fc	0.75	6
TrkBFc4	bin05-async	TrkB-Fc	1.235294118	3.428571429
TrkBFc5	bin05-async	TrkB-Fc	1.2	0.6
TrkBFc6	bin05-async	TrkB-Fc	0.45	0.2
TrkBFc7	bin05-async	TrkB-Fc	1.471698113	2.181818182
Control1	bin06-async	Control	3.6	0.15
Control2	bin06-async	Control	0.935483871	0.949367089
Control3	bin06-async	Control	1.306451613	0.981818182
Control4	bin06-async	Control	0.818181818	0.681818182
Control5	bin06-async	Control	1.630434783	1.5
Control6	bin06-async	Control	0.795918367	0.72
Control7	bin06-async	Control	1.034482759	0.642857143
Control8	bin06-async	Control	1.64516129	0.857142857
Control9	bin06-async	Control	2.1	1.8
Control10	bin06-async	Control	1.333333333	1.5
Control11	bin06-async	Control	0.555555556	0.3125
Control12	bin06-async	Control	0.918367347	1.277777778
p75MO1	bin06-async	p75MO	0.99	1.071428571
p75MO2	bin06-async	p75MO	0.5625	1.285714286
p75MO3	bin06-async	p75MO	0.75	1.090909091
p75MO4	bin06-async	p75MO	1.8	2.52
p75MO5	bin06-async	p75MO	1.384615385	2.785714286
p75MO6	bin06-async	p75MO	0.829787234	0.692307692
p75MO7	bin06-async	p75MO	0.95	1.468085106
TrkBMO1	bin06-async	TrkBMO	0.947368421	1.6
TrkBMO2	bin06-async	TrkBMO	1.421052632	2.4
TrkBMO3	bin06-async	TrkBMO	0.48	0.857142857
TrkBMO4	bin06-async	TrkBMO	0.52173913	0.5
TrkBMO5	bin06-async	TrkBMO	2.195121951	1.3125
TrkBMO6	bin06-async	TrkBMO	1.043478261	1.24137931
TrkBMO7	bin06-async	TrkBMO	0.611111111	1.125
TrkBFc1	bin06-async	TrkB-Fc	1.03125	0.529411765
TrkBFc2	bin06-async	TrkB-Fc	1.764705882	1.5
TrkBFc3	bin06-async	TrkB-Fc	0.75	3
TrkBFc4	bin06-async	TrkB-Fc	0.705882353	2.571428571
TrkBFc5	bin06-async	TrkB-Fc	1.8	0.6
TrkBFc6	bin06-async	TrkB-Fc	0.6	1.2
TrkBFc7	bin06-async	TrkB-Fc	1.528301887	2.090909091
Control1	bin07-async	Control	1.2	0.8
Control2	bin07-async	Control	1.139784946	1.265822785
Control3	bin07-async	Control	0.870967742	1.090909091
Control4	bin07-async	Control	0.727272727	1.454545455
Control5	bin07-async	Control	1.47826087	1.294117647
Control6	bin07-async	Control	0.816326531	1.12
Control7	bin07-async	Control	0.344827586	0.5
Control8	bin07-async	Control	0.838709677	1.2
Control9	bin07-async	Control	3.2	3.6
Control10	bin07-async	Control	1.111111111	2.4
Control11	bin07-async	Control	1.388888889	1.354166667
Control12	bin07-async	Control	0.897959184	1.111111111
p75MO1	bin07-async	p75MO	0.98	1.428571429
p75MO2	bin07-async	p75MO	0.708333333	1.071428571
p75MO3	bin07-async	p75MO	0.6	1.454545455
p75MO4	bin07-async	p75MO	1.485714286	2.08
p75MO5	bin07-async	p75MO	0.923076923	1.428571429
p75MO6	bin07-async	p75MO	0.765957447	2.153846154
p75MO7	bin07-async	p75MO	1.033333333	0.936170213
TrkBMO1	bin07-async	TrkBMO	1.210526316	3.066666667
TrkBMO2	bin07-async	TrkBMO	1.263157895	2
TrkBMO3	bin07-async	TrkBMO	0.72	2.571428571
TrkBMO4	bin07-async	TrkBMO	0.782608696	1.333333333
TrkBMO5	bin07-async	TrkBMO	1.951219512	4.125
TrkBMO6	bin07-async	TrkBMO	0.956521739	0.75862069
TrkBMO7	bin07-async	TrkBMO	1.074074074	1.15
TrkBFc1	bin07-async	TrkB-Fc	0.9375	1
TrkBFc2	bin07-async	TrkB-Fc	1.411764706	1.714285714
TrkBFc3	bin07-async	TrkB-Fc	1.5	18
TrkBFc4	bin07-async	TrkB-Fc	0.823529412	1.142857143
TrkBFc5	bin07-async	TrkB-Fc	2.8	2.8
TrkBFc6	bin07-async	TrkB-Fc	0.9	0.4
TrkBFc7	bin07-async	TrkB-Fc	2.075471698	2.242424242
Control1	bin08-sync	Control	0.6	0.6
Control2	bin08-sync	Control	0.709677419	0.835443038
Control3	bin08-sync	Control	0.967741935	0.654545455
Control4	bin08-sync	Control	1.772727273	1.090909091
Control5	bin08-sync	Control	0.586956522	1.676470588
Control6	bin08-sync	Control	0.734693878	1.2
Control7	bin08-sync	Control	0.620689655	0.428571429
Control8	bin08-sync	Control	0.870967742	1.028571429
Control9	bin08-sync	Control	0.6	1.8
Control10	bin08-sync	Control	1.111111111	3
Control11	bin08-sync	Control	1.527777778	1.40625
Control12	bin08-sync	Control	1.163265306	0.777777778
p75MO1	bin08-sync	p75MO	0.96	1.328571429
p75MO2	bin08-sync	p75MO	0.8125	1.071428571
p75MO3	bin08-sync	p75MO	1.125	3
p75MO4	bin08-sync	p75MO	1.714285714	1.92
p75MO5	bin08-sync	p75MO	1.038461538	0.428571429
p75MO6	bin08-sync	p75MO	0.510638298	2.076923077
p75MO7	bin08-sync	p75MO	1.6	1.723404255
TrkBMO1	bin08-sync	TrkBMO	1.105263158	1.4
TrkBMO2	bin08-sync	TrkBMO	1.105263158	2.4
TrkBMO3	bin08-sync	TrkBMO	0.84	3.857142857
TrkBMO4	bin08-sync	TrkBMO	1.304347826	2
TrkBMO5	bin08-sync	TrkBMO	0.951219512	2.0625
TrkBMO6	bin08-sync	TrkBMO	1.173913043	0.620689655
TrkBMO7	bin08-sync	TrkBMO	0.888888889	1.2
TrkBFc1	bin08-sync	TrkB-Fc	1.125	0.882352941
TrkBFc2	bin08-sync	TrkB-Fc	1.058823529	1.5
TrkBFc3	bin08-sync	TrkB-Fc	1.875	6
TrkBFc4	bin08-sync	TrkB-Fc	1.941176471	0.857142857
TrkBFc5	bin08-sync	TrkB-Fc	4.2	3.6
TrkBFc6	bin08-sync	TrkB-Fc	0.9	1.4
TrkBFc7	bin08-sync	TrkB-Fc	1.245283019	3.181818182
Control1	bin09-sync	Control	0.6	0.6
Control2	bin09-sync	Control	0.838709677	0.721518987
Control3	bin09-sync	Control	0.677419355	1.036363636
Control4	bin09-sync	Control	0.681818182	1.636363636
Control5	bin09-sync	Control	1.173913043	1.323529412
Control6	bin09-sync	Control	0.367346939	0.72
Control7	bin09-sync	Control	0.724137931	0.642857143
Control8	bin09-sync	Control	0.967741935	0.857142857
Control9	bin09-sync	Control	1.2	1.2
Control10	bin09-sync	Control	0.888888889	2.4
Control11	bin09-sync	Control	0.555555556	1.09375
Control12	bin09-sync	Control	0.489795918	0.611111111
p75MO1	bin09-sync	p75MO	0.78	1.028571429
p75MO2	bin09-sync	p75MO	0.375	0.75
p75MO3	bin09-sync	p75MO	0.9	4.363636364
p75MO4	bin09-sync	p75MO	1.8	2.4
p75MO5	bin09-sync	p75MO	0.115384615	1.928571429
p75MO6	bin09-sync	p75MO	0.893617021	0.923076923
p75MO7	bin09-sync	p75MO	1	1.404255319
TrkBMO1	bin09-sync	TrkBMO	0.710526316	2.2
TrkBMO2	bin09-sync	TrkBMO	0.315789474	2.1
TrkBMO3	bin09-sync	TrkBMO	0.48	1.285714286
TrkBMO4	bin09-sync	TrkBMO	1.434782609	1.75
TrkBMO5	bin09-sync	TrkBMO	1.243902439	3.1875
TrkBMO6	bin09-sync	TrkBMO	0.652173913	0.310344828
TrkBMO7	bin09-sync	TrkBMO	0.833333333	0.825
TrkBFc1	bin09-sync	TrkB-Fc	1.3125	1.5
TrkBFc2	bin09-sync	TrkB-Fc	0.529411765	1.5
TrkBFc3	bin09-sync	TrkB-Fc	1.5	3
TrkBFc4	bin09-sync	TrkB-Fc	0.352941176	2.571428571
TrkBFc5	bin09-sync	TrkB-Fc	5.4	4.8
TrkBFc6	bin09-sync	TrkB-Fc	0.9	0.8
TrkBFc7	bin09-sync	TrkB-Fc	1.58490566	3
Control1	bin10-sync	Control	0.6	1.5
Control2	bin10-sync	Control	0.774193548	0.949367089
Control3	bin10-sync	Control	1.209677419	1.145454545
Control4	bin10-sync	Control	2.318181818	0.545454545
Control5	bin10-sync	Control	0.782608696	0.970588235
Control6	bin10-sync	Control	0.673469388	2.04
Control7	bin10-sync	Control	0.827586207	0.75
Control8	bin10-sync	Control	0.967741935	0.6
Control9	bin10-sync	Control	0.6	3
Control10	bin10-sync	Control	2.111111111	3.3
Control11	bin10-sync	Control	0.833333333	0.625
Control12	bin10-sync	Control	1.040816327	0.388888889
p75MO1	bin10-sync	p75MO	0.6	1.371428571
p75MO2	bin10-sync	p75MO	0.9375	1.071428571
p75MO3	bin10-sync	p75MO	0.975	3
p75MO4	bin10-sync	p75MO	2.057142857	3.24
p75MO5	bin10-sync	p75MO	1.038461538	1.714285714
p75MO6	bin10-sync	p75MO	0.446808511	1.730769231
p75MO7	bin10-sync	p75MO	0.65	1.914893617
TrkBMO1	bin10-sync	TrkBMO	0.552631579	1.4
TrkBMO2	bin10-sync	TrkBMO	0.631578947	1.2
TrkBMO3	bin10-sync	TrkBMO	0.48	2.142857143
TrkBMO4	bin10-sync	TrkBMO	0.652173913	1.75
TrkBMO5	bin10-sync	TrkBMO	1.024390244	3.9375
TrkBMO6	bin10-sync	TrkBMO	0.652173913	0.620689655
TrkBMO7	bin10-sync	TrkBMO	0.722222222	1.05
TrkBFc1	bin10-sync	TrkB-Fc	1.03125	0.529411765
TrkBFc2	bin10-sync	TrkB-Fc	2.117647059	0.857142857
TrkBFc3	bin10-sync	TrkB-Fc	1.875	18
TrkBFc4	bin10-sync	TrkB-Fc	0.705882353	0
TrkBFc5	bin10-sync	TrkB-Fc	1.8	4.2
TrkBFc6	bin10-sync	TrkB-Fc	0.9	1
TrkBFc7	bin10-sync	TrkB-Fc	1.754716981	2.363636364
Control1	bin11-sync	Control	1.2	0.4
Control2	bin11-sync	Control	0.494623656	0.784810127
Control3	bin11-sync	Control	0.64516129	0.8
Control4	bin11-sync	Control	1.818181818	1.727272727
Control5	bin11-sync	Control	0.913043478	0.823529412
Control6	bin11-sync	Control	0.367346939	0.96
Control7	bin11-sync	Control	0.689655172	0.642857143
Control8	bin11-sync	Control	1.419354839	0.742857143
Control9	bin11-sync	Control	2	2
Control10	bin11-sync	Control	0.740740741	1
Control11	bin11-sync	Control	0.833333333	1.041666667
Control12	bin11-sync	Control	0.775510204	0.703703704
p75MO1	bin11-sync	p75MO	0.78	1.057142857
p75MO2	bin11-sync	p75MO	0.5	1.071428571
p75MO3	bin11-sync	p75MO	0.9	2.727272727
p75MO4	bin11-sync	p75MO	1.942857143	2.48
p75MO5	bin11-sync	p75MO	1	1
p75MO6	bin11-sync	p75MO	0.85106383	1.307692308
p75MO7	bin11-sync	p75MO	0.833333333	0.936170213
TrkBMO1	bin11-sync	TrkBMO	0.789473684	2.133333333
TrkBMO2	bin11-sync	TrkBMO	0.631578947	2.2
TrkBMO3	bin11-sync	TrkBMO	0.64	2
TrkBMO4	bin11-sync	TrkBMO	1.304347826	0.833333333
TrkBMO5	bin11-sync	TrkBMO	0.634146341	2
TrkBMO6	bin11-sync	TrkBMO	0.695652174	0.827586207
TrkBMO7	bin11-sync	TrkBMO	0.666666667	1
TrkBFc1	bin11-sync	TrkB-Fc	0.875	0.823529412
TrkBFc2	bin11-sync	TrkB-Fc	1.647058824	2.142857143
TrkBFc3	bin11-sync	TrkB-Fc	1.75	16
TrkBFc4	bin11-sync	TrkB-Fc	0.941176471	3.428571429
TrkBFc5	bin11-sync	TrkB-Fc	4	2.4
TrkBFc6	bin11-sync	TrkB-Fc	0.3	0.8
TrkBFc7	bin11-sync	TrkB-Fc	2.037735849	3.151515152
