## Supplementary material for "BDNF signaling in correlation-dependent structural plasticity in the developing visual system": Fig1_G_data

cells	conditions	groups	Branches added (F)	Branches lost (G)
Control1	bin1-Dark	Control	1	1
Control2	bin1-Dark	Control	1	1
Control3	bin1-Dark	Control	1	1
Control4	bin1-Dark	Control	1	1
Control5	bin1-Dark	Control	1	1
Control6	bin1-Dark	Control	1	1
Control7	bin1-Dark	Control	1	1
Control8	bin1-Dark	Control	1	1
Control9	bin1-Dark	Control	1	1
Control10	bin1-Dark	Control	1	1
Control11	bin1-Dark	Control	1	1
Control12	bin1-Dark	Control	1	1
p75MO1	bin1-Dark	p75MO	1	1
p75MO2	bin1-Dark	p75MO	1	1
p75MO3	bin1-Dark	p75MO	1	1
p75MO4	bin1-Dark	p75MO	1	1
p75MO5	bin1-Dark	p75MO	1	1
p75MO6	bin1-Dark	p75MO	1	1
p75MO7	bin1-Dark	p75MO	1	1
TrkBMO1	bin1-Dark	TrkBMO	1	1
TrkBMO2	bin1-Dark	TrkBMO	1	1
TrkBMO3	bin1-Dark	TrkBMO	1	1
TrkBMO4	bin1-Dark	TrkBMO	1	1
TrkBMO5	bin1-Dark	TrkBMO	1	1
TrkBMO6	bin1-Dark	TrkBMO	1	1
TrkBMO7	bin1-Dark	TrkBMO	1	1
TrkBFc1	bin1-Dark	TrkB-Fc	1	1
TrkBFc2	bin1-Dark	TrkB-Fc	1	1
TrkBFc3	bin1-Dark	TrkB-Fc	1	1
TrkBFc4	bin1-Dark	TrkB-Fc	1	1
TrkBFc5	bin1-Dark	TrkB-Fc	1	1
TrkBFc6	bin1-Dark	TrkB-Fc	1	1
TrkBFc7	bin1-Dark	TrkB-Fc	1	1
Control1	bin2-Async	Control	2.4	0.2
Control2	bin2-Async	Control	0.849462366	1.113924051
Control3	bin2-Async	Control	1.258064516	1.272727273
Control4	bin2-Async	Control	0.954545455	0.590909091
Control5	bin2-Async	Control	1.173913043	1.323529412
Control6	bin2-Async	Control	0.734693878	0.76
Control7	bin2-Async	Control	0.793103448	0.642857143
Control8	bin2-Async	Control	1.258064516	0.857142857
Control9	bin2-Async	Control	2.1	2.4
Control10	bin2-Async	Control	1.074074074	1.6
Control11	bin2-Async	Control	1.111111111	0.677083333
Control12	bin2-Async	Control	1.12244898	0.962962963
p75MO1	bin2-Async	p75MO	0.91	1.4
p75MO2	bin2-Async	p75MO	0.833333333	1
p75MO3	bin2-Async	p75MO	0.525	1.636363636
p75MO4	bin2-Async	p75MO	1.485714286	1.64
p75MO5	bin2-Async	p75MO	1.346153846	2
p75MO6	bin2-Async	p75MO	0.638297872	0.884615385
p75MO7	bin2-Async	p75MO	1.016666667	1.212765957
TrkBMO1	bin2-Async	TrkBMO	0.894736842	1.533333333
TrkBMO2	bin2-Async	TrkBMO	1.210526316	1.8
TrkBMO3	bin2-Async	TrkBMO	0.44	0.857142857
TrkBMO4	bin2-Async	TrkBMO	0.608695652	0.833333333
TrkBMO5	bin2-Async	TrkBMO	1.43902439	1.4375
TrkBMO6	bin2-Async	TrkBMO	1.434782609	1.103448276
TrkBMO7	bin2-Async	TrkBMO	0.814814815	1.225
TrkBFc1	bin2-Async	TrkB-Fc	0.84375	0.705882353
TrkBFc2	bin2-Async	TrkB-Fc	1.352941176	1.428571429
TrkBFc3	bin2-Async	TrkB-Fc	1	4
TrkBFc4	bin2-Async	TrkB-Fc	1.117647059	3
TrkBFc5	bin2-Async	TrkB-Fc	1.2	0.6
TrkBFc6	bin2-Async	TrkB-Fc	0.55	0.533333333
TrkBFc7	bin2-Async	TrkB-Fc	1.509433962	1.939393939
Control1	bin3-Sync	Control	0.6	0.9
Control2	bin3-Sync	Control	0.774193548	0.835443038
Control3	bin3-Sync	Control	0.951612903	0.945454545
Control4	bin3-Sync	Control	1.590909091	1.090909091
Control5	bin3-Sync	Control	0.847826087	1.323529412
Control6	bin3-Sync	Control	0.591836735	1.32
Control7	bin3-Sync	Control	0.724137931	0.607142857
Control8	bin3-Sync	Control	0.935483871	0.828571429
Control9	bin3-Sync	Control	0.8	2
Control10	bin3-Sync	Control	1.37037037	2.9
Control11	bin3-Sync	Control	0.972222222	1.041666667
Control12	bin3-Sync	Control	0.897959184	0.592592593
p75MO1	bin3-Sync	p75MO	0.78	1.242857143
p75MO2	bin3-Sync	p75MO	0.708333333	0.964285714
p75MO3	bin3-Sync	p75MO	1	3.454545455
p75MO4	bin3-Sync	p75MO	1.857142857	2.52
p75MO5	bin3-Sync	p75MO	0.730769231	1.357142857
p75MO6	bin3-Sync	p75MO	0.617021277	1.576923077
p75MO7	bin3-Sync	p75MO	1.083333333	1.680851064
TrkBMO1	bin3-Sync	TrkBMO	0.789473684	1.666666667
TrkBMO2	bin3-Sync	TrkBMO	0.684210526	1.9
TrkBMO3	bin3-Sync	TrkBMO	0.6	2.428571429
TrkBMO4	bin3-Sync	TrkBMO	1.130434783	1.833333333
TrkBMO5	bin3-Sync	TrkBMO	1.073170732	3.0625
TrkBMO6	bin3-Sync	TrkBMO	0.826086957	0.517241379
TrkBMO7	bin3-Sync	TrkBMO	0.814814815	1.025
TrkBFc1	bin3-Sync	TrkB-Fc	1.15625	0.970588235
TrkBFc2	bin3-Sync	TrkB-Fc	1.235294118	1.285714286
TrkBFc3	bin3-Sync	TrkB-Fc	1.75	9
TrkBFc4	bin3-Sync	TrkB-Fc	1	1.142857143
TrkBFc5	bin3-Sync	TrkB-Fc	3.8	4.2
TrkBFc6	bin3-Sync	TrkB-Fc	0.9	1.066666667
TrkBFc7	bin3-Sync	TrkB-Fc	1.528301887	2.848484848
