## Supplementary material for "BDNF signaling in correlation-dependent structural plasticity in the developing visual system": Fig22_F_data

CellNames	Group	Conditions	Norm elimination events (E)	Norm addition events (F)
Control1	Control	bin1-Dark	1	1
Control2	Control	bin1-Dark	1	1
Control3	Control	bin1-Dark	1	1
Control4	Control	bin1-Dark	1	1
Control5	Control	bin1-Dark	1	1
Control6	Control	bin1-Dark	1	1
Control7	Control	bin1-Dark	1	1
Control8	Control	bin1-Dark	1	1
Control9	Control	bin1-Dark	1	1
Control10	Control	bin1-Dark	1	1
Control11	Control	bin1-Dark	1	1
Control12	Control	bin1-Dark	1	1
p75MO1	p75MO	bin1-Dark	1	1
p75MO2	p75MO	bin1-Dark	1	1
p75MO3	p75MO	bin1-Dark	1	1
p75MO4	p75MO	bin1-Dark	1	1
p75MO5	p75MO	bin1-Dark	1	1
p75MO6	p75MO	bin1-Dark	1	1
p75MO7	p75MO	bin1-Dark	1	1
TrkBMO1	TrkBMO	bin1-Dark	1	1
TrkBMO2	TrkBMO	bin1-Dark	1	1
TrkBMO3	TrkBMO	bin1-Dark	1	1
TrkBMO4	TrkBMO	bin1-Dark	1	1
TrkBMO5	TrkBMO	bin1-Dark	1	1
TrkBMO6	TrkBMO	bin1-Dark	1	1
TrkBMO7	TrkBMO	bin1-Dark	1	1
TrkBFc1	TrkB-Fc	bin1-Dark	1	1
TrkBFc2	TrkB-Fc	bin1-Dark	1	1
TrkBFc3	TrkB-Fc	bin1-Dark	NaN	1
TrkBFc4	TrkB-Fc	bin1-Dark	1	1
TrkBFc5	TrkB-Fc	bin1-Dark	1	1
TrkBFc6	TrkB-Fc	bin1-Dark	1	1
TrkBFc7	TrkB-Fc	bin1-Dark	1	1
Control1	Control	bin2-Async	0.921124226	1.084203957
Control2	Control	bin2-Async	0.975555591	0.988426856
Control3	Control	bin2-Async	1.142740534	1.152168485
Control4	Control	bin2-Async	0.965951163	1.078482859
Control5	Control	bin2-Async	0.987593228	0.986685641
Control6	Control	bin2-Async	1.121734707	0.915968248
Control7	Control	bin2-Async	0.98269806	0.821481858
Control8	Control	bin2-Async	0.97445031	1.030385125
Control9	Control	bin2-Async	0.595498619	0.715668906
Control10	Control	bin2-Async	0.717040029	1.055407631
Control11	Control	bin2-Async	1.004166207	1.046098689
Control12	Control	bin2-Async	0.756454847	0.814007148
p75MO1	p75MO	bin2-Async	1.00319177	1.048827571
p75MO2	p75MO	bin2-Async	0.952436915	1.024697841
p75MO3	p75MO	bin2-Async	1.071149483	0.98107557
p75MO4	p75MO	bin2-Async	0.851547184	1.016508841
p75MO5	p75MO	bin2-Async	1.107251383	1.083442148
p75MO6	p75MO	bin2-Async	0.915752596	0.907754196
p75MO7	p75MO	bin2-Async	0.86008566	1.135547557
TrkBMO1	TrkBMO	bin2-Async	1.055604958	1.014907984
TrkBMO2	TrkBMO	bin2-Async	1.73284099	1.23187624
TrkBMO3	TrkBMO	bin2-Async	1.037226935	0.940408907
TrkBMO4	TrkBMO	bin2-Async	1.118065729	0.775262532
TrkBMO5	TrkBMO	bin2-Async	1.565664674	1.287459786
TrkBMO6	TrkBMO	bin2-Async	0.806915175	0.799722403
TrkBMO7	TrkBMO	bin2-Async	0.940996434	1.062683653
TrkBFc1	TrkB-Fc	bin2-Async	0.760456755	1.024263323
TrkBFc2	TrkB-Fc	bin2-Async	1.344987956	1.671686399
TrkBFc3	TrkB-Fc	bin2-Async	NaN	1.237568278
TrkBFc4	TrkB-Fc	bin2-Async	1.407498631	0.948753124
TrkBFc5	TrkB-Fc	bin2-Async	1.632473398	0.933431223
TrkBFc6	TrkB-Fc	bin2-Async	1.254540313	0.64241573
TrkBFc7	TrkB-Fc	bin2-Async	0.950110002	0.898966018
Control1	Control	bin3-Sync	0.794363593	0.976952801
Control2	Control	bin3-Sync	0.989037854	1.014276188
Control3	Control	bin3-Sync	0.995945383	1.067575954
Control4	Control	bin3-Sync	0.913053832	1.024648634
Control5	Control	bin3-Sync	0.927178833	1.019443266
Control6	Control	bin3-Sync	0.984369944	1.075070386
Control7	Control	bin3-Sync	0.78724218	0.690354878
Control8	Control	bin3-Sync	0.950880136	1.082491703
Control9	Control	bin3-Sync	0.603208609	0.72940202
Control10	Control	bin3-Sync	0.638867053	0.806430643
Control11	Control	bin3-Sync	1.243339212	1.021759823
Control12	Control	bin3-Sync	0.800081157	0.817118667
p75MO1	p75MO	bin3-Sync	1.053365045	1.039639936
p75MO2	p75MO	bin3-Sync	0.808124421	0.982559133
p75MO3	p75MO	bin3-Sync	1.240234375	1.170106086
p75MO4	p75MO	bin3-Sync	0.901393428	0.896341766
p75MO5	p75MO	bin3-Sync	1.12789387	1.038559094
p75MO6	p75MO	bin3-Sync	0.878596112	0.969062382
p75MO7	p75MO	bin3-Sync	0.990509658	1.219094293
TrkBMO1	TrkBMO	bin3-Sync	0.98089669	0.897964134
TrkBMO2	TrkBMO	bin3-Sync	1.52336621	1.381712981
TrkBMO3	TrkBMO	bin3-Sync	0.971054886	1.150239193
TrkBMO4	TrkBMO	bin3-Sync	0.82490153	0.770346553
TrkBMO5	TrkBMO	bin3-Sync	1.681756021	1.367970021
TrkBMO6	TrkBMO	bin3-Sync	0.914861545	0.786413669
TrkBMO7	TrkBMO	bin3-Sync	1.017759921	1.181332212
TrkBFc1	TrkB-Fc	bin3-Sync	0.834196708	1.176059929
TrkBFc2	TrkB-Fc	bin3-Sync	1.278807805	1.201287222
TrkBFc3	TrkB-Fc	bin3-Sync	NaN	1.92077127
TrkBFc4	TrkB-Fc	bin3-Sync	1.691553715	1.036986769
TrkBFc5	TrkB-Fc	bin3-Sync	1.929232988	1.142162718
TrkBFc6	TrkB-Fc	bin3-Sync	1.011088436	0.83223066
TrkBFc7	TrkB-Fc	bin3-Sync	1.123884548	0.976667086
