## Supplementary material for "BDNF signaling in correlation-dependent structural plasticity in the developing visual system": Fig3E_G_data

CellNames	Day	Group	Terminal points (E)	Skeleton length (F)	Proportion of segements(G; bin1:<5 micron)	Proportion of segements(G; bin2:5-10 microns)	Proportion of segements(G; bin3:10-20 microns)	Proportion of segements(G; bin4:>20 microns)
Arkansas	1	Control	1	1	0.3	0.7	0	0
Fabian	1	Control	1	1	0.666666667	0.333333333	0	0
Fumiya	1	Control	1	1	0.571428571	0.285714286	0.142857143	0
Hiroshi	1	Control	1	1	0.4	0.533333333	0.066666667	0
Iowa	1	Control	1	1	0.785714286	0.071428571	0.142857143	0
Kendra	1	Control	1	1	0.5	0.25	0.25	0
Pascaline	1	Control	1	1	0.666666667	0.291666667	0.041666667	0
Ali	1	Control	1	1	0.517241379	0.310344828	0.172413793	0
Buddha	1	Control	1	1	0.578947368	0.421052632	0	0
Daniela	1	Control	1	1	0.619047619	0.238095238	0.095238095	0.047619048
Guenter	1	Control	1	1	0.448275862	0.344827586	0.172413793	0.034482759
Kimura	1	Control	1	1	0.76	0.24	0	0
Norah	1	Control	1	1	0.710526316	0.289473684	0	0
Ulrike	1	Control	1	1	0.8	0.2	0	0
Wei	1	Control	1	1	0.71875	0.28125	0	0
Alaska	1	TrkBMO	1	1	0.714285714	0.171428571	0.085714286	0.028571429
Alberta	1	TrkBMO	1	1	0.7	0.233333333	0.066666667	0
Darka	1	TrkBMO	1	1	0.357142857	0.642857143	0	0
Ernesto	1	TrkBMO	1	1	0.647058824	0.294117647	0.058823529	0
Jessica	1	TrkBMO	1	1	0.454545455	0.545454545	0	0
Li-Yuan	1	TrkBMO	1	1	0.583333333	0.083333333	0.25	0.083333333
Maine	1	TrkBMO	1	1	0.538461538	0.230769231	0.230769231	0
Marina	1	TrkBMO	1	1	0.2	0.4	0.3	0.1
Nunavut	1	TrkBMO	1	1	0.5625	0.4375	0	0
Ontario	1	TrkBMO	1	1	0.761904762	0.19047619	0.047619048	0
Tarryl	1	TrkBMO	1	1	0.866666667	0.133333333	0	0
Telerik	1	TrkBMO	1	1	0.571428571	0.285714286	0.142857143	0
Adrian	1	p75	1	1	0.777777778	0.222222222	0	0
Baboo	1	p75	1	1	0.575	0.3	0.125	0
Carla	1	p75	1	1	0.685714286	0.285714286	0.028571429	0
Fumika	1	p75	1	1	0.571428571	0.357142857	0.071428571	0
Kristina	1	p75	1	1	0.615384615	0.346153846	0.038461538	0
Mackenzie	1	p75	1	1	0.333333333	0.333333333	0.25	0.083333333
Marta	1	p75	1	1	0.6	0.2	0.2	0
Melanie	1	p75	1	1	0.461538462	0.269230769	0.230769231	0.038461538
Pius	1	p75	1	1	0.608695652	0.304347826	0.086956522	0
Santoshi	1	p75	1	1	0.636363636	0.181818182	0.181818182	0
Arkansas	2	Control	3.9	5.177623975	0.512820513	0.333333333	0.076923077	0.076923077
Fabian	2	Control	3.166666667	4.102959253	0.684210526	0.280701754	0.01754386	0.01754386
Fumiya	2	Control	1.714285714	2.439249933	0.291666667	0.5	0.208333333	0
Hiroshi	2	Control	1.933333333	1.506281649	0.586206897	0.310344828	0.068965517	0.034482759
Iowa	2	Control	1.285714286	1.281248817	0.666666667	0.333333333	0	0
Kendra	2	Control	3.625	2.174422542	0.75862069	0.103448276	0.103448276	0.034482759
Pascaline	2	Control	1.583333333	2.507666014	0.605263158	0.289473684	0.105263158	0
Ali	2	Control	1.172413793	1.214377345	0.558823529	0.264705882	0.176470588	0
Buddha	2	Control	2.631578947	2.231873066	0.66	0.22	0.08	0.04
Daniela	2	Control	1.428571429	1.904587726	0.366666667	0.233333333	0.3	0.1
Guenter	2	Control	1.224137931	0.998370893	0.408450704	0.253521127	0.323943662	0.014084507
Kimura	2	Control	1.72	2.291999025	0.790697674	0.209302326	0	0
Norah	2	Control	1	1.553635856	0.736842105	0.184210526	0.078947368	0
Ulrike	2	Control	2.2	1.289905094	0.757575758	0.181818182	0.060606061	0
Wei	2	Control	1.375	2.509144677	0.636363636	0.204545455	0.113636364	0.045454545
Alaska	2	TrkBMO	1.114285714	1.407291435	0.538461538	0.230769231	0.179487179	0.051282051
Alberta	2	TrkBMO	2.333333333	2.165772927	0.742857143	0.257142857	0	0
Darka	2	TrkBMO	2.357142857	4.221697731	0.727272727	0.212121212	0.03030303	0.03030303
Ernesto	2	TrkBMO	2.411764706	3.407331597	0.487804878	0.341463415	0.048780488	0.12195122
Jessica	2	TrkBMO	3.636363636	6.865969606	0.85	0.15	0	0
Li-Yuan	2	TrkBMO	1.583333333	1.381868603	0.368421053	0.578947368	0.052631579	0
Maine	2	TrkBMO	2.769230769	2.07382264	0.722222222	0.222222222	0.055555556	0
Marina	2	TrkBMO	3.4	2.02664101	0.5	0.323529412	0.147058824	0.029411765
Nunavut	2	TrkBMO	2.0625	1.898698027	0.606060606	0.333333333	0.060606061	0
Ontario	2	TrkBMO	2.095238095	1.93401942	0.727272727	0.181818182	0.090909091	0
Tarryl	2	TrkBMO	3.4	7.68346142	0.68627451	0.156862745	0.117647059	0.039215686
Telerik	2	TrkBMO	6.285714286	3.9206421	0.681818182	0.272727273	0.045454545	0
Adrian	2	p75MO	0.777777778	1.456642322	0.571428571	0.285714286	0.142857143	0
Baboo	2	p75MO	1.4	2.253220186	0.696428571	0.232142857	0.053571429	0.017857143
Carla	2	p75MO	1.8	1.908577014	0.619047619	0.333333333	0.047619048	0
Fumika	2	p75MO	1.142857143	1.485407096	0.520833333	0.291666667	0.083333333	0.104166667
Kristina	2	p75MO	1.461538462	1.555802815	0.631578947	0.342105263	0.026315789	0
Mackenzie	2	p75MO	2.333333333	2.167579883	0.285714286	0.464285714	0.214285714	0.035714286
Marta	2	p75MO	2.1	1.043380209	0.380952381	0.476190476	0.142857143	0
Melanie	2	p75MO	1.653846154	1.679476011	0.465116279	0.302325581	0.139534884	0.093023256
Pius	2	p75MO	0.869565217	0.878397672	0.35	0.55	0.05	0.05
Santoshi	2	p75MO	2.090909091	1.234476224	0.434782609	0.391304348	0.173913043	0
Arkansas	3	Control	3	5.824872123	0.366666667	0.3	0.133333333	0.2
Fabian	3	Control	3.722222222	4.883127767	0.820895522	0.149253731	0.029850746	0
Fumiya	3	Control	3.071428571	4.14805487	0.488372093	0.348837209	0.139534884	0.023255814
Hiroshi	3	Control	1.533333333	1.701559253	0.434782609	0.47826087	0.086956522	0
Iowa	3	Control	2.214285714	2.07491909	0.741935484	0.258064516	0	0
Kendra	3	Control	4.375	4.114640853	0.6	0.257142857	0.142857143	0
Pascaline	3	Control	2.125	3.566956609	0.549019608	0.254901961	0.176470588	0.019607843
Ali	3	Control	1.068965517	1.510559694	0.580645161	0.129032258	0.161290323	0.129032258
Buddha	3	Control	3.578947368	4.034996886	0.602941176	0.323529412	0.058823529	0.014705882
Daniela	3	Control	2.523809524	2.613658251	0.471698113	0.283018868	0.169811321	0.075471698
Guenter	3	Control	1.137931034	1.130149095	0.439393939	0.318181818	0.227272727	0.015151515
Kimura	3	Control	1.52	3.015813576	0.5	0.368421053	0.131578947	0
Norah	3	Control	1.763157895	1.848354563	0.597014925	0.268656716	0.134328358	0
Ulrike	3	Control	2.666666667	1.542409222	0.875	0.075	0.05	0
Wei	3	Control	2.21875	3.221075515	0.507042254	0.295774648	0.14084507	0.056338028
Alaska	3	TrkBMO	1.342857143	1.837499606	0.340425532	0.468085106	0.106382979	0.085106383
Alberta	3	TrkBMO	2.133333333	2.873784603	0.75	0.21875	0.03125	0
Darka	3	TrkBMO	1.642857143	6.082291329	0.52173913	0.347826087	0.086956522	0.043478261
Ernesto	3	TrkBMO	2.941176471	4.400263001	0.72	0.24	0.04	0
Jessica	3	TrkBMO	3.909090909	12.6421024	0.651162791	0.23255814	0.11627907	0
Li-Yuan	3	TrkBMO	1.416666667	1.465276872	0.529411765	0.294117647	0.176470588	0
Maine	3	TrkBMO	3.769230769	3.931077173	0.795918367	0.102040816	0.102040816	0
Marina	3	TrkBMO	4.9	2.910879746	0.326530612	0.408163265	0.163265306	0.102040816
Nunavut	3	TrkBMO	2.3125	2.769867289	0.621621622	0.216216216	0.162162162	0
Ontario	3	TrkBMO	2.571428571	3.509365647	0.648148148	0.240740741	0.092592593	0.018518519
Tarryl	3	TrkBMO	3.866666667	12.57378767	0.637931034	0.24137931	0.086206897	0.034482759
Telerik	3	TrkBMO	5	5.627812738	0.628571429	0.228571429	0.114285714	0.028571429
Adrian	3	p75MO	1	1.426223251	0.777777778	0	0.222222222	0
Baboo	3	p75MO	1.65	2.484508595	0.621212121	0.318181818	0.060606061	0
Carla	3	p75MO	1.571428571	1.999065169	0.6	0.254545455	0.145454545	0
Fumika	3	p75MO	1.380952381	2.09231287	0.465517241	0.293103448	0.189655172	0.051724138
Kristina	3	p75MO	2.076923077	1.933680984	0.481481481	0.388888889	0.12962963	0
Mackenzie	3	p75MO	4.666666667	4.0284573	0.464285714	0.339285714	0.178571429	0.017857143
Marta	3	p75MO	2.1	0.847374152	0.666666667	0.285714286	0.047619048	0
Melanie	3	p75MO	1.769230769	1.780971717	0.347826087	0.304347826	0.217391304	0.130434783
Pius	3	p75MO	1.043478261	0.968628387	0.5	0.375	0.083333333	0.041666667
Santoshi	3	p75MO	2.090909091	1.342703944	0.565217391	0.347826087	0.086956522	0
Arkansas	4	Control	5	9.094002533	0.42	0.24	0.26	0.08
Fabian	4	Control	4	7.969377904	0.666666667	0.194444444	0.125	0.013888889
Fumiya	4	Control	3.142857143	5.818420469	0.25	0.545454545	0.181818182	0.022727273
Hiroshi	4	Control	1.333333333	1.722638891	0.3	0.6	0.1	0
Iowa	4	Control	2.5	1.977824476	0.485714286	0.4	0.057142857	0.057142857
Kendra	4	Control	6.5	9.802600162	0.596153846	0.269230769	0.096153846	0.038461538
Pascaline	4	Control	1.75	4.188675405	0.428571429	0.404761905	0.142857143	0.023809524
Ali	4	Control	0.965517241	1.553076414	0.392857143	0.321428571	0.214285714	0.071428571
Buddha	4	Control	1.210526316	3.008865204	0.347826087	0.304347826	0.260869565	0.086956522
Daniela	4	Control	3.047619048	3.283658067	0.25	0.421875	0.28125	0.046875
Guenter	4	Control	1.120689655	1.166930975	0.461538462	0.369230769	0.138461538	0.030769231
Kimura	4	Control	1.72	3.226879419	0.511627907	0.372093023	0.093023256	0.023255814
Norah	4	Control	1.394736842	1.997503596	0.490566038	0.377358491	0.132075472	0
Ulrike	4	Control	2.066666667	1.502358581	0.548387097	0.290322581	0.161290323	0
Wei	4	Control	2.34375	3.768079383	0.6	0.266666667	0.093333333	0.04
Alaska	4	TrkBMO	1.685714286	1.891068414	0.508474576	0.288135593	0.13559322	0.06779661
Alberta	4	TrkBMO	1.5	2.666521968	0.622222222	0.222222222	0.133333333	0.022222222
Darka	4	TrkBMO	3.928571429	8.209668907	0.509090909	0.345454545	0.127272727	0.018181818
Ernesto	4	TrkBMO	2.588235294	5.247090415	0.659090909	0.159090909	0.090909091	0.090909091
Jessica	4	TrkBMO	5	15.81161591	0.563636364	0.363636364	0.072727273	0
Li-Yuan	4	TrkBMO	2.666666667	3.482990604	0.5625	0.21875	0.1875	0.03125
Maine	4	TrkBMO	3.538461538	4.369382187	0.5	0.282608696	0.217391304	0
Marina	4	TrkBMO	6.9	4.790588477	0.31884058	0.347826087	0.202898551	0.130434783
Nunavut	4	TrkBMO	1.5625	2.935189837	0.6	0.16	0.2	0.04
Ontario	4	TrkBMO	2.523809524	4.600019495	0.528301887	0.188679245	0.150943396	0.132075472
Tarryl	4	TrkBMO	4.333333333	13.05775897	0.415384615	0.292307692	0.230769231	0.061538462
Telerik	4	TrkBMO	5.428571429	8.065473083	0.473684211	0.5	0.026315789	0
Adrian	4	p75MO	1.888888889	1.570927285	0.941176471	0	0	0.058823529
Baboo	4	p75MO	1.5	2.760796133	0.55	0.35	0.1	0
Carla	4	p75MO	1.428571429	2.658030854	0.54	0.3	0.12	0.04
Fumika	4	p75MO	1.238095238	2.405423533	0.326923077	0.192307692	0.307692308	0.173076923
Kristina	4	p75MO	2.730769231	2.549812169	0.76056338	0.169014085	0.070422535	0
Mackenzie	4	p75MO	7.166666667	6.442397553	0.476744186	0.302325581	0.186046512	0.034883721
Marta	4	p75MO	2.3	0.576818749	0.608695652	0.304347826	0.043478261	0.043478261
Melanie	4	p75MO	1.538461538	1.778897771	0.2	0.3	0.325	0.175
Pius	4	p75MO	1.173913043	1.097115262	0.592592593	0.259259259	0.148148148	0
Santoshi	4	p75MO	2.545454545	1.329894868	0.5	0.285714286	0.142857143	0.071428571
