## Supplementary material for "BDNF signaling in correlation-dependent structural plasticity in the developing visual system": Fig4D_data

CellNames	Day	Group	Arbor spanning field
Arkansas	1	Control	725.29803
Fabian	1	Control	725.9989054
Fumiya	1	Control	1837.410799
Hiroshi	1	Control	1350.234454
Iowa	1	Control	4604.872787
Kendra	1	Control	209.6311159
Pascaline	1	Control	2948.749702
Ali	1	Control	4019.382735
Buddha	1	Control	1674.398293
Daniela	1	Control	11429.48853
Guenter	1	Control	18422.25491
Kimura	1	Control	1119.198107
Norah	1	Control	2796.319984
Ulrike	1	Control	6465.129213
Wei	1	Control	3911.838465
Alaska	1	TrkBMO	3372.512176
Alberta	1	TrkBMO	1229.614017
Darka	1	TrkBMO	768.0635712
Ernesto	1	TrkBMO	4460.247271
Jessica	1	TrkBMO	288.4257261
Li-Yuan	1	TrkBMO	2538.978526
Maine	1	TrkBMO	2363.576228
Marina	1	TrkBMO	7111.238723
Nunavut	1	TrkBMO	3644.031613
Ontario	1	TrkBMO	5394.855394
Tarryl	1	TrkBMO	495.9350728
Telerik	1	TrkBMO	369.988462
Adrian	1	p75	2137.354087
Baboo	1	p75	3908.589419
Carla	1	p75	3084.200711
Fumika	1	p75	7723.484602
Kristina	1	p75	2813.515276
Mackenzie	1	p75	1426.224023
Marta	1	p75	14346.24565
Melanie	1	p75	10111.41764
Pius	1	p75	10777.23623
Santoshi	1	p75	5858.663887
Arkansas	2	Control	17291.76865
Fabian	2	Control	9909.620282
Fumiya	2	Control	10520.73248
Hiroshi	2	Control	3007.913709
Iowa	2	Control	11768.28062
Kendra	2	Control	3198.932332
Pascaline	2	Control	6210.447012
Ali	2	Control	11824.0514
Buddha	2	Control	6559.413783
Daniela	2	Control	25971.33369
Guenter	2	Control	26730.99238
Kimura	2	Control	7054.276489
Norah	2	Control	7360.462227
Ulrike	2	Control	6184.156714
Wei	2	Control	35778.55505
Alaska	2	TrkBMO	14155.78036
Alberta	2	TrkBMO	5975.044727
Darka	2	TrkBMO	19578.69332
Ernesto	2	TrkBMO	8789.358253
Jessica	2	TrkBMO	2581.088479
Li-Yuan	2	TrkBMO	3298.035342
Maine	2	TrkBMO	10612.23337
Marina	2	TrkBMO	9104.207805
Nunavut	2	TrkBMO	11400.85466
Ontario	2	TrkBMO	16298.13841
Tarryl	2	TrkBMO	17842.81154
Telerik	2	TrkBMO	7956.86754
Adrian	2	p75MO	8634.700876
Baboo	2	p75MO	10290.0692
Carla	2	p75MO	8646.107751
Fumika	2	p75MO	26361.23144
Kristina	2	p75MO	8189.264173
Mackenzie	2	p75MO	6637.432858
Marta	2	p75MO	5555.792462
Melanie	2	p75MO	49039.15689
Pius	2	p75MO	4440.218596
Santoshi	2	p75MO	8855.17296
Arkansas	3	Control	51058.86599
Fabian	3	Control	9842.549205
Fumiya	3	Control	9878.199647
Hiroshi	3	Control	4697.713911
Iowa	3	Control	12006.36601
Kendra	3	Control	6283.457272
Pascaline	3	Control	17143.31512
Ali	3	Control	17267.65695
Buddha	3	Control	11800.8856
Daniela	3	Control	38473.73796
Guenter	3	Control	15773.57381
Kimura	3	Control	13994.00875
Norah	3	Control	10611.90356
Ulrike	3	Control	9584.175299
Wei	3	Control	57101.45816
Alaska	3	TrkBMO	26488.19842
Alberta	3	TrkBMO	15666.00351
Darka	3	TrkBMO	47613.38387
Ernesto	3	TrkBMO	31517.10272
Jessica	3	TrkBMO	15135.63274
Li-Yuan	3	TrkBMO	3039.597143
Maine	3	TrkBMO	41925.28096
Marina	3	TrkBMO	19953.99949
Nunavut	3	TrkBMO	22927.53219
Ontario	3	TrkBMO	17552.20128
Tarryl	3	TrkBMO	28780.04672
Telerik	3	TrkBMO	15262.93645
Adrian	3	p75MO	7125.776501
Baboo	3	p75MO	17922.47164
Carla	3	p75MO	15270.56436
Fumika	3	p75MO	54391.31694
Kristina	3	p75MO	13898.59014
Mackenzie	3	p75MO	29981.57137
Marta	3	p75MO	2790.066699
Melanie	3	p75MO	55052.01874
Pius	3	p75MO	10498.17425
Santoshi	3	p75MO	4342.167531
Arkansas	4	Control	33503.68716
Fabian	4	Control	18282.02001
Fumiya	4	Control	13115.68841
Hiroshi	4	Control	8419.383576
Iowa	4	Control	47148.90311
Kendra	4	Control	18921.98166
Pascaline	4	Control	11156.10091
Ali	4	Control	65075.12622
Buddha	4	Control	13438.29931
Daniela	4	Control	44596.84973
Guenter	4	Control	13765.64019
Kimura	4	Control	8892.772819
Norah	4	Control	12806.8687
Ulrike	4	Control	10938.32546
Wei	4	Control	36232.50403
Alaska	4	TrkBMO	29421.23075
Alberta	4	TrkBMO	23793.51919
Darka	4	TrkBMO	48103.849
Ernesto	4	TrkBMO	52200.95217
Jessica	4	TrkBMO	13738.54268
Li-Yuan	4	TrkBMO	8764.220177
Maine	4	TrkBMO	34638.26827
Marina	4	TrkBMO	63317.24394
Nunavut	4	TrkBMO	26649.88895
Ontario	4	TrkBMO	35308.3207
Tarryl	4	TrkBMO	37624.61956
Telerik	4	TrkBMO	32569.19158
Adrian	4	p75MO	8113.59733
Baboo	4	p75MO	17528.07994
Carla	4	p75MO	12032.42085
Fumika	4	p75MO	70850.9867
Kristina	4	p75MO	17642.3301
Mackenzie	4	p75MO	74200.81781
Marta	4	p75MO	1977.571533
Melanie	4	p75MO	47643.46615
Pius	4	p75MO	7688.744928
Santoshi	4	p75MO	13847.19219
