## Supplementary material for "BDNF signaling in correlation-dependent structural plasticity in the developing visual system": Fig4E_data

CellNames	Group	Arbor spanning field expansion index
Arkansas	Control	0.883655509
Fabian	Control	0.778411726
Fumiya	Control	0.591995876
Hiroshi	Control	-0.14466975
Iowa	Control	0.776428015
Kendra	Control	0.641570702
Pascaline	Control	0.257029212
Ali	Control	0.805111345
Buddha	Control	0.957620828
Daniela	Control	0.923611302
Guenter	Control	0.754243482
Kimura	Control	0.723585006
Norah	Control	0.822046886
Ulrike	Control	0.978085369
Wei	Control	0.58188147
Alaska	TrkBMO	0.794319777
Alberta	TrkBMO	0.901721818
Darka	TrkBMO	0.968568303
Ernesto	TrkBMO	0.842564319
Jessica	TrkBMO	0.958875544
Li-Yuan	TrkBMO	0.550750439
Maine	TrkBMO	0.872245492
Marina	TrkBMO	0.798057875
Nunavut	TrkBMO	0.75942159
Ontario	TrkBMO	0.734917227
Tarryl	TrkBMO	0.9739807
Telerik	TrkBMO	0.977535053
Adrian	p75MO	0.582994007
Baboo	p75MO	0.635336129
Carla	p75MO	0.591945767
Fumika	p75MO	0.803409823
Kristina	p75MO	0.724918211
Mackenzie	p75MO	0.962282697
Marta	p75MO	-0.757707219
Melanie	p75MO	0.649850645
Pius	p75MO	-0.16725303
Santoshi	p75MO	0.405388544
