## Supplementary material for "BDNF signaling in correlation-dependent structural plasticity in the developing visual system": FigS2_data

CellNames	Group	Conditions	Branches added (A)	Branches lost (B)
Control1	ControlKutsarova	bin1-Dark	1	1
Control2	ControlKutsarova	bin1-Dark	1	1
Control3	ControlKutsarova	bin1-Dark	1	1
Control4	ControlKutsarova	bin1-Dark	1	1
Control5	ControlKutsarova	bin1-Dark	1	1
Control6	ControlKutsarova	bin1-Dark	1	1
Control7	ControlKutsarova	bin1-Dark	1	1
Control8	ControlKutsarova	bin1-Dark	1	1
Control9	ControlKutsarova	bin1-Dark	1	1
Control10	ControlKutsarova	bin1-Dark	1	1
Control11	ControlKutsarova	bin1-Dark	1	1
Control12	ControlKutsarova	bin1-Dark	1	1
MunzDAS1	Munz2014DAS	bin1-Dark	1	1
MunzDAS2	Munz2014DAS	bin1-Dark	1	1
MunzDAS3	Munz2014DAS	bin1-Dark	1	1
MunzDAS4	Munz2014DAS	bin1-Dark	1	1
MunzDAS5	Munz2014DAS	bin1-Dark	1	1
MunzDAS6	Munz2014DAS	bin1-Dark	1	1
MunzDAS7	Munz2014DAS	bin1-Dark	1	1
MunzDAS8	Munz2014DAS	bin1-Dark	1	1
MunzDAS9	Munz2014DAS	bin1-Dark	1	1
Control1	ControlKutsarova	bin2-Async-1	2.4	0.2
Control2	ControlKutsarova	bin2-Async-1	0.849462	1.113924
Control3	ControlKutsarova	bin2-Async-1	1.258065	1.272727
Control4	ControlKutsarova	bin2-Async-1	0.954545	0.590909
Control5	ControlKutsarova	bin2-Async-1	1.173913	1.323529
Control6	ControlKutsarova	bin2-Async-1	0.734694	0.76
Control7	ControlKutsarova	bin2-Async-1	0.793103	0.642857
Control8	ControlKutsarova	bin2-Async-1	1.258065	0.857143
Control9	ControlKutsarova	bin2-Async-1	2.1	2.4
Control10	ControlKutsarova	bin2-Async-1	1.074074	1.6
Control11	ControlKutsarova	bin2-Async-1	1	0.5625
Control12	ControlKutsarova	bin2-Async-1	1.22449	0.805556
MunzDAS1	Munz2014DAS	bin2-Async-1	1.818182	2
MunzDAS2	Munz2014DAS	bin2-Async-1	1.866667	2.125
MunzDAS3	Munz2014DAS	bin2-Async-1	1.608696	1.142857
MunzDAS4	Munz2014DAS	bin2-Async-1	1.83871	1.545455
MunzDAS5	Munz2014DAS	bin2-Async-1	1.707317	1.432432
MunzDAS6	Munz2014DAS	bin2-Async-1	1.96875	2.208333
MunzDAS7	Munz2014DAS	bin2-Async-1	1.602041	1.6125
MunzDAS8	Munz2014DAS	bin2-Async-1	0.636364	0.821429
MunzDAS9	Munz2014DAS	bin2-Async-1	1.451613	1.461538
Control1	ControlKutsarova	bin3-Async-2	1.1	0.85
Control2	ControlKutsarova	bin3-Async-2	1.010753	1.139241
Control3	ControlKutsarova	bin3-Async-2	0.870968	1.109091
Control4	ControlKutsarova	bin3-Async-2	1.136364	1.181818
Control5	ControlKutsarova	bin3-Async-2	1.391304	1.323529
Control6	ControlKutsarova	bin3-Async-2	0.591837	0.92
Control7	ControlKutsarova	bin3-Async-2	0.344828	0.464286
Control8	ControlKutsarova	bin3-Async-2	0.903226	1.171429
Control9	ControlKutsarova	bin3-Async-2	2.2	4.2
Control10	ControlKutsarova	bin3-Async-2	1.62963	3.3
Control11	ControlKutsarova	bin3-Async-2	1.388889	1.822917
Control12	ControlKutsarova	bin3-Async-2	0.857143	1.138889
MunzDAS1	Munz2014DAS	bin3-Async-2	2.272727	3.142857
MunzDAS2	Munz2014DAS	bin3-Async-2	1.466667	2.6875
MunzDAS3	Munz2014DAS	bin3-Async-2	1.304348	1.190476
MunzDAS4	Munz2014DAS	bin3-Async-2	1.354839	2.227273
MunzDAS5	Munz2014DAS	bin3-Async-2	1.487805	1.864865
MunzDAS6	Munz2014DAS	bin3-Async-2	1.71875	1.875
MunzDAS7	Munz2014DAS	bin3-Async-2	1.836735	1.9375
MunzDAS8	Munz2014DAS	bin3-Async-2	0.909091	0.857143
MunzDAS9	Munz2014DAS	bin3-Async-2	1.096774	1.653846
Control1	ControlKutsarova	bin4-Sync-1	0.6	0.9
Control2	ControlKutsarova	bin4-Sync-1	0.774194	0.835443
Control3	ControlKutsarova	bin4-Sync-1	0.951613	0.945455
Control4	ControlKutsarova	bin4-Sync-1	1.590909	1.090909
Control5	ControlKutsarova	bin4-Sync-1	0.847826	1.323529
Control6	ControlKutsarova	bin4-Sync-1	0.591837	1.32
Control7	ControlKutsarova	bin4-Sync-1	0.724138	0.607143
Control8	ControlKutsarova	bin4-Sync-1	0.935484	0.828571
Control9	ControlKutsarova	bin4-Sync-1	0.8	2
Control10	ControlKutsarova	bin4-Sync-1	1.37037	2.9
Control11	ControlKutsarova	bin4-Sync-1	0.972222	1.041667
Control12	ControlKutsarova	bin4-Sync-1	0.826531	0.694444
MunzDAS1	Munz2014DAS	bin4-Sync-1	2	3.428571
MunzDAS2	Munz2014DAS	bin4-Sync-1	1.166667	1.875
MunzDAS3	Munz2014DAS	bin4-Sync-1	0.826087	0.857143
MunzDAS4	Munz2014DAS	bin4-Sync-1	1.258065	1.727273
MunzDAS5	Munz2014DAS	bin4-Sync-1	1.512195	1.405405
MunzDAS6	Munz2014DAS	bin4-Sync-1	1.25	1.875
MunzDAS7	Munz2014DAS	bin4-Sync-1	1.183673	1.5375
MunzDAS8	Munz2014DAS	bin4-Sync-1	0.545455	0.607143
MunzDAS9	Munz2014DAS	bin4-Sync-1	0.967742	0.846154
Control1	ControlKutsarova	bin5-Sync-2	0.8	0.4
Control2	ControlKutsarova	bin5-Sync-2	0.483871	0.632911
Control3	ControlKutsarova	bin5-Sync-2	0.629032	0.763636
Control4	ControlKutsarova	bin5-Sync-2	1.5	1.5
Control5	ControlKutsarova	bin5-Sync-2	0.826087	1.058824
Control6	ControlKutsarova	bin5-Sync-2	0.44898	0.96
Control7	ControlKutsarova	bin5-Sync-2	0.724138	0.678571
Control8	ControlKutsarova	bin5-Sync-2	1.290323	1
Control9	ControlKutsarova	bin5-Sync-2	1.9	2.4
Control10	ControlKutsarova	bin5-Sync-2	0.62963	1.2
Control11	ControlKutsarova	bin5-Sync-2	0.787037	0.885417
Control12	ControlKutsarova	bin5-Sync-2	0.979592	0.555556
MunzDAS1	Munz2014DAS	bin5-Sync-2	0.818182	1.428571
MunzDAS2	Munz2014DAS	bin5-Sync-2	0.866667	1.6875
MunzDAS3	Munz2014DAS	bin5-Sync-2	0.434783	0.428571
MunzDAS4	Munz2014DAS	bin5-Sync-2	0.967742	1.272727
MunzDAS5	Munz2014DAS	bin5-Sync-2	1.731707	1.621622
MunzDAS6	Munz2014DAS	bin5-Sync-2	1.125	1.541667
MunzDAS7	Munz2014DAS	bin5-Sync-2	0.918367	1.1625
MunzDAS8	Munz2014DAS	bin5-Sync-2	0.484848	0.428571
MunzDAS9	Munz2014DAS	bin5-Sync-2	0.612903	0.769231
