## Supplementary material for "BDNF signaling in correlation-dependent structural plasticity in the developing visual system": FigS3A_B_data

CellNames	Group	Branches added (A)	Branches lost (B)
Control1	Control	4	1.375
Control2	Control	1.097222	2.088889
Control3	Control	1.322034	1.384615
Control4	Control	0.6	0.757576
Control5	Control	1.384615	1.684211
Control6	Control	1.241379	1.318182
Control7	Control	1.095238	0.47619
Control8	Control	1.344828	0.7
Control9	Control	2.625	1.157895
Control10	Control	0.783784	2.588235
Control11	Control	1.142857	1.764706
Control12	Control	1.25	0.875
TrkBFc1	TrkBFc	0.72973	1.090909
TrkBFc2	TrkBFc	1.095238	0.904762
TrkBFc3	TrkBFc	0.571429	0.888889
TrkBFc4	TrkBFc	1.117647	0.636364
TrkBFc5	TrkBFc	0.315789	0.8
TrkBFc6	TrkBFc	0.611111	1
TrkBFc7	TrkBFc	0.987654	0.907692
p75MO1	p75MO	1.166667	1.418919
p75MO2	p75MO	1.176471	1.190476
p75MO3	p75MO	0.525	0.954545
p75MO4	p75MO	0.8	0.769231
p75MO5	p75MO	1.842105	0.527778
p75MO6	p75MO	1.034483	1.147059
p75MO7	p75MO	0.938462	1.345455
TrkBMO1	TrkBMO	1.133333	1.391304
TrkBMO2	TrkBMO	1.769231	3.5
TrkBMO3	TrkBMO	0.733333	1.266667
TrkBMO4	TrkBMO	0.538462	1.105263
TrkBMO5	TrkBMO	1.340909	2.1
TrkBMO6	TrkBMO	1.736842	1.1875
TrkBMO7	TrkBMO	1	1.53125
