## Supplementary material for "BDNF signaling in correlation-dependent structural plasticity in the developing visual system": FigS3C_D_data

cells	conditions	groups	Added (C)	Lost (D)
Control1	bin1-Dark	Control	1	1
Control2	bin1-Dark	Control	1	1
Control3	bin1-Dark	Control	1	1
Control4	bin1-Dark	Control	1	1
Control5	bin1-Dark	Control	1	1
Control6	bin1-Dark	Control	1	1
Control7	bin1-Dark	Control	1	1
Control8	bin1-Dark	Control	1	1
Control9	bin1-Dark	Control	1	1
Control10	bin1-Dark	Control	1	1
Control11	bin1-Dark	Control	1	1
Control12	bin1-Dark	Control	1	1
p75MO1	bin1-Dark	p75MO	1	1
p75MO2	bin1-Dark	p75MO	1	1
p75MO3	bin1-Dark	p75MO	1	1
p75MO4	bin1-Dark	p75MO	1	1
p75MO5	bin1-Dark	p75MO	1	1
p75MO6	bin1-Dark	p75MO	1	1
p75MO7	bin1-Dark	p75MO	1	1
TrkBMO1	bin1-Dark	TrkBMO	1	1
TrkBMO2	bin1-Dark	TrkBMO	1	1
TrkBMO3	bin1-Dark	TrkBMO	1	1
TrkBMO4	bin1-Dark	TrkBMO	1	1
TrkBMO5	bin1-Dark	TrkBMO	1	1
TrkBMO6	bin1-Dark	TrkBMO	1	1
TrkBMO7	bin1-Dark	TrkBMO	1	1
TrkBFc1	bin1-Dark	TrkB-Fc	1	1
TrkBFc2	bin1-Dark	TrkB-Fc	1	1
TrkBFc3	bin1-Dark	TrkB-Fc	1	1
TrkBFc4	bin1-Dark	TrkB-Fc	1	1
TrkBFc5	bin1-Dark	TrkB-Fc	1	1
TrkBFc6	bin1-Dark	TrkB-Fc	1	1
TrkBFc7	bin1-Dark	TrkB-Fc	1	1
Control1	bin2-Async-1	Control	2.4	0.2
Control2	bin2-Async-2	Control	0.849462366	1.113924051
Control3	bin2-Async-3	Control	1.258064516	1.272727273
Control4	bin2-Async-4	Control	0.954545455	0.590909091
Control5	bin2-Async-5	Control	1.173913043	1.323529412
Control6	bin2-Async-6	Control	0.734693878	0.76
Control7	bin2-Async-7	Control	0.793103448	0.642857143
Control8	bin2-Async-8	Control	1.258064516	0.857142857
Control9	bin2-Async-9	Control	2.1	2.4
Control10	bin2-Async-10	Control	1.074074074	1.6
Control11	bin2-Async-11	Control	1	0.5625
Control12	bin2-Async-33	Control	1.224489796	0.805555556
p75MO1	bin2-Async-12	p75MO	0.91	1.4
p75MO2	bin2-Async-13	p75MO	0.833333333	1
p75MO3	bin2-Async-14	p75MO	0.525	1.636363636
p75MO4	bin2-Async-15	p75MO	1.485714286	1.64
p75MO5	bin2-Async-16	p75MO	1.346153846	2
p75MO6	bin2-Async-17	p75MO	0.638297872	0.884615385
p75MO7	bin2-Async-18	p75MO	1.016666667	1.212765957
TrkBMO1	bin2-Async-19	TrkBMO	0.894736842	1.533333333
TrkBMO2	bin2-Async-20	TrkBMO	1.210526316	1.8
TrkBMO3	bin2-Async-21	TrkBMO	0.44	0.857142857
TrkBMO4	bin2-Async-22	TrkBMO	0.608695652	0.833333333
TrkBMO5	bin2-Async-23	TrkBMO	1.43902439	1.4375
TrkBMO6	bin2-Async-24	TrkBMO	1.434782609	1.103448276
TrkBMO7	bin2-Async-25	TrkBMO	0.814814815	1.225
TrkBFc1	bin2-Async-26	TrkB-Fc	0.75	0.794117647
TrkBFc2	bin2-Async-27	TrkB-Fc	1.147058824	1.392857143
TrkBFc3	bin2-Async-28	TrkB-Fc	1.125	4.5
TrkBFc4	bin2-Async-29	TrkB-Fc	1.323529412	3.214285714
TrkBFc5	bin2-Async-30	TrkB-Fc	0.9	0.6
TrkBFc6	bin2-Async-31	TrkB-Fc	0.525	0.2
TrkBFc7	bin2-Async-32	TrkB-Fc	1.509433962	1.636363636
Control1	bin3-Async-2	Control	1.1	0.85
Control2	bin3-Async-2	Control	1.010752688	1.139240506
Control3	bin3-Async-2	Control	0.870967742	1.109090909
Control4	bin3-Async-2	Control	1.136363636	1.181818182
Control5	bin3-Async-2	Control	1.391304348	1.323529412
Control6	bin3-Async-2	Control	0.591836735	0.92
Control7	bin3-Async-2	Control	0.344827586	0.464285714
Control8	bin3-Async-2	Control	0.903225806	1.171428571
Control9	bin3-Async-2	Control	2.2	4.2
Control10	bin3-Async-2	Control	1.62962963	3.3
Control11	bin3-Async-2	Control	1.388888889	1.822916667
Control12	bin3-Async-2	Control	0.857142857	1.138888889
p75MO1	bin3-Async-2	p75MO	1.05	1.428571429
p75MO2	bin3-Async-2	p75MO	0.520833333	1.107142857
p75MO3	bin3-Async-2	p75MO	0.525	1.727272727
p75MO4	bin3-Async-2	p75MO	1.428571429	1.92
p75MO5	bin3-Async-2	p75MO	0.730769231	1.785714286
p75MO6	bin3-Async-2	p75MO	0.829787234	1.346153846
p75MO7	bin3-Async-2	p75MO	1.233333333	1.127659574
TrkBMO1	bin3-Async-2	TrkBMO	0.842105263	2.4
TrkBMO2	bin3-Async-2	TrkBMO	1.473684211	2.2
TrkBMO3	bin3-Async-2	TrkBMO	0.76	2.142857143
TrkBMO4	bin3-Async-2	TrkBMO	0.913043478	1.666666667
TrkBMO5	bin3-Async-2	TrkBMO	1.536585366	4.375
TrkBMO6	bin3-Async-2	TrkBMO	0.826086957	0.724137931
TrkBMO7	bin3-Async-2	TrkBMO	0.907407407	1.325
TrkBFc1	bin3-Async-2	TrkB-Fc	1.125	0.75
TrkBFc2	bin3-Async-2	TrkB-Fc	1.676470588	1.821428571
TrkBFc3	bin3-Async-2	TrkB-Fc	1.5	10.5
TrkBFc4	bin3-Async-2	TrkB-Fc	0.617647059	1.928571429
TrkBFc5	bin3-Async-2	TrkB-Fc	2.4	2.1
TrkBFc6	bin3-Async-2	TrkB-Fc	0.675	0.9
TrkBFc7	bin3-Async-2	TrkB-Fc	1.669811321	2.181818182
Control1	bin4-Sync-1	Control	0.6	0.9
Control2	bin4-Sync-1	Control	0.774193548	0.835443038
Control3	bin4-Sync-1	Control	0.951612903	0.945454545
Control4	bin4-Sync-1	Control	1.590909091	1.090909091
Control5	bin4-Sync-1	Control	0.847826087	1.323529412
Control6	bin4-Sync-1	Control	0.591836735	1.32
Control7	bin4-Sync-1	Control	0.724137931	0.607142857
Control8	bin4-Sync-1	Control	0.935483871	0.828571429
Control9	bin4-Sync-1	Control	0.8	2
Control10	bin4-Sync-1	Control	1.37037037	2.9
Control11	bin4-Sync-1	Control	0.972222222	1.041666667
Control12	bin4-Sync-1	Control	0.826530612	0.694444444
p75MO1	bin4-Sync-1	p75MO	0.78	1.242857143
p75MO2	bin4-Sync-1	p75MO	0.708333333	0.964285714
p75MO3	bin4-Sync-1	p75MO	1	3.454545455
p75MO4	bin4-Sync-1	p75MO	1.857142857	2.52
p75MO5	bin4-Sync-1	p75MO	0.730769231	1.357142857
p75MO6	bin4-Sync-1	p75MO	0.617021277	1.576923077
p75MO7	bin4-Sync-1	p75MO	1.083333333	1.680851064
TrkBMO1	bin4-Sync-1	TrkBMO	0.789473684	1.666666667
TrkBMO2	bin4-Sync-1	TrkBMO	0.684210526	1.9
TrkBMO3	bin4-Sync-1	TrkBMO	0.6	2.428571429
TrkBMO4	bin4-Sync-1	TrkBMO	1.130434783	1.833333333
TrkBMO5	bin4-Sync-1	TrkBMO	1.073170732	3.0625
TrkBMO6	bin4-Sync-1	TrkBMO	0.826086957	0.517241379
TrkBMO7	bin4-Sync-1	TrkBMO	0.814814815	1.025
TrkBFc1	bin4-Sync-1	TrkB-Fc	1.21875	1.191176471
TrkBFc2	bin4-Sync-1	TrkB-Fc	0.794117647	1.5
TrkBFc3	bin4-Sync-1	TrkB-Fc	1.6875	4.5
TrkBFc4	bin4-Sync-1	TrkB-Fc	1.147058824	1.714285714
TrkBFc5	bin4-Sync-1	TrkB-Fc	4.8	4.2
TrkBFc6	bin4-Sync-1	TrkB-Fc	0.9	1.1
TrkBFc7	bin4-Sync-1	TrkB-Fc	1.41509434	3.090909091
Control1	bin5-Sync-2	Control	0.8	0.4
Control2	bin5-Sync-2	Control	0.483870968	0.632911392
Control3	bin5-Sync-2	Control	0.629032258	0.763636364
Control4	bin5-Sync-2	Control	1.5	1.5
Control5	bin5-Sync-2	Control	0.826086957	1.058823529
Control6	bin5-Sync-2	Control	0.448979592	0.96
Control7	bin5-Sync-2	Control	0.724137931	0.678571429
Control8	bin5-Sync-2	Control	1.290322581	1
Control9	bin5-Sync-2	Control	1.9	2.4
Control10	bin5-Sync-2	Control	0.62962963	1.2
Control11	bin5-Sync-2	Control	0.787037037	0.885416667
Control12	bin5-Sync-2	Control	0.979591837	0.555555556
p75MO1	bin5-Sync-2	p75MO	0.74	0.985714286
p75MO2	bin5-Sync-2	p75MO	0.4375	1.071428571
p75MO3	bin5-Sync-2	p75MO	0.55	2.727272727
p75MO4	bin5-Sync-2	p75MO	1.857142857	3
p75MO5	bin5-Sync-2	p75MO	1.384615385	2
p75MO6	bin5-Sync-2	p75MO	0.723404255	1.230769231
p75MO7	bin5-Sync-2	p75MO	0.916666667	1
TrkBMO1	bin5-Sync-2	TrkBMO	0.605263158	1.733333333
TrkBMO2	bin5-Sync-2	TrkBMO	0.421052632	1.5
TrkBMO3	bin5-Sync-2	TrkBMO	0.6	2.428571429
TrkBMO4	bin5-Sync-2	TrkBMO	0.826086957	1.083333333
TrkBMO5	bin5-Sync-2	TrkBMO	0.731707317	2.4375
TrkBMO6	bin5-Sync-2	TrkBMO	0.695652174	0.827586207
TrkBMO7	bin5-Sync-2	TrkBMO	0.592592593	0.95
TrkBFc1	bin5-Sync-2	TrkB-Fc	1.03125	0.794117647
TrkBFc2	bin5-Sync-2	TrkB-Fc	1.852941176	1.285714286
TrkBFc3	bin5-Sync-2	TrkB-Fc	1.6875	15
TrkBFc4	bin5-Sync-2	TrkB-Fc	0.970588235	1.928571429
TrkBFc5	bin5-Sync-2	TrkB-Fc	3	3
TrkBFc6	bin5-Sync-2	TrkB-Fc	0.675	1.1
TrkBFc7	bin5-Sync-2	TrkB-Fc	1.839622642	3
