## Supplementary material for "BDNF signaling in correlation-dependent structural plasticity in the developing visual system": FigS4_data

CellNames	Group	Conditions	Simulated elimination events (A)	Simulated addition events (B)	Elimination events (C)	Addition events (D)
Control1	Control	Dark	1	1	1	1
Control2	Control	Dark	1	1	1	1
Control3	Control	Dark	1	1	1	1
Control4	Control	Dark	1	1	1	1
Control5	Control	Dark	1	1	1	1
Control6	Control	Dark	1	1	1	1
Control7	Control	Dark	1	1	1	1
Control8	Control	Dark	1	1	1	1
Control9	Control	Dark	1	1	1	1
Control10	Control	Dark	1	1	1	1
Control11	Control	Dark	1	1	1	1
Control12	Control	Dark	1	1	1	1
p75MO1	p75MO	Dark	1	1	1	1
p75MO2	p75MO	Dark	1	1	1	1
p75MO3	p75MO	Dark	1	1	1	1
p75MO4	p75MO	Dark	1	1	1	1
p75MO5	p75MO	Dark	1	1	1	1
p75MO6	p75MO	Dark	1	1	1	1
p75MO7	p75MO	Dark	1	1	1	1
TrkBMO1	TrkBMO	Dark	1	1	1	1
TrkBMO2	TrkBMO	Dark	1	1	1	1
TrkBMO3	TrkBMO	Dark	1	1	1	1
TrkBMO4	TrkBMO	Dark	1	1	1	1
TrkBMO5	TrkBMO	Dark	1	1	1	1
TrkBMO6	TrkBMO	Dark	1	1	1	1
TrkBMO7	TrkBMO	Dark	1	1	1	1
TrkBFc1	TrkB-Fc	Dark	1	1	1	1
TrkBFc2	TrkB-Fc	Dark	1	1	1	1
TrkBFc3	TrkB-Fc	Dark	NaN	1	NaN	1
TrkBFc4	TrkB-Fc	Dark	1	1	1	1
TrkBFc5	TrkB-Fc	Dark	1	1	1	1
TrkBFc6	TrkB-Fc	Dark	1	1	1	1
TrkBFc7	TrkB-Fc	Dark	1	1	1	1
Control1	Control	Async	0.971106354	0.971681683	0.894509589	1.053501126
Control2	Control	Async	0.952832224	0.97624467	0.929540803	0.96494645
Control3	Control	Async	0.967780366	0.953667222	1.105921852	1.098785318
Control4	Control	Async	0.975522038	0.972957224	0.942306646	1.049317689
Control5	Control	Async	1.02368498	1.003245415	1.010984353	0.989887845
Control6	Control	Async	0.950326503	0.947512678	1.066014222	0.867891528
Control7	Control	Async	1.045764382	0.958510024	1.02767063	0.787398595
Control8	Control	Async	0.975886474	0.985413858	0.950952876	1.015355782
Control9	Control	Async	1.231118033	1.142853239	0.733129089	0.817904528
Control10	Control	Async	0.954551183	0.955314704	0.684451408	1.008246429
Control11	Control	Async	0.96972899	0.943038048	0.973769082	0.986510866
Control12	Control	Async	0.909007435	0.938207461	0.68762308	0.76370758
p75MO1	p75MO	Async	1.042118707	1.051532912	1.04544491	1.10287671
p75MO2	p75MO	Async	0.961339206	0.967432513	0.915614947	0.991326008
p75MO3	p75MO	Async	1.01252199	0.999446384	1.084562406	0.980532432
p75MO4	p75MO	Async	0.955797783	0.999091838	0.81390691	1.015585686
p75MO5	p75MO	Async	1.013201419	1.035674596	1.121868673	1.122093509
p75MO6	p75MO	Async	1.007465513	0.982950763	0.922589159	0.89227768
p75MO7	p75MO	Async	0.982629717	1.021641884	0.845145729	1.160122945
TrkBMO1	TrkBMO	Async	1.042526582	1.069874515	1.100496229	1.085824188
TrkBMO2	TrkBMO	Async	1.011048935	0.982507245	1.751987038	1.21032733
TrkBMO3	TrkBMO	Async	0.948168771	0.995219654	0.983466189	0.935913427
TrkBMO4	TrkBMO	Async	1.027666449	1.036509812	1.148998638	0.803567221
TrkBMO5	TrkBMO	Async	1.002626422	1.048926229	1.56977677	1.350450339
TrkBMO6	TrkBMO	Async	1.051364017	1.00356633	0.84836158	0.802574477
TrkBMO7	TrkBMO	Async	1.006073334	0.962248584	0.946711419	1.022565841
TrkBFc1	TrkB-Fc	Async	1.011805407	0.990746561	0.769434257	1.014785366
TrkBFc2	TrkB-Fc	Async	1.101513494	1.078608284	1.481522382	1.803094799
TrkBFc3	TrkB-Fc	Async	NaN	0.967130829	NaN	1.196890434
TrkBFc4	TrkB-Fc	Async	1.016597936	1.002466157	1.430860203	0.951092898
TrkBFc5	TrkB-Fc	Async	1.054364481	1.103322891	1.721221967	1.029876036
TrkBFc6	TrkB-Fc	Async	0.976294158	1.008967901	1.224800378	0.648176851
TrkBFc7	TrkB-Fc	Async	0.969405016	0.950273369	0.921041402	0.854263466
Control1	Control	Sync	0.971048311	0.982741013	0.771365425	0.960091585
Control2	Control	Sync	0.847615682	0.922330203	0.838323995	0.935497563
Control3	Control	Sync	1.001588659	0.956314492	0.9975276	1.020938356
Control4	Control	Sync	1.016054745	1.024707646	0.927712679	1.04996529
Control5	Control	Sync	1.029764488	0.980101957	0.954775837	0.99915834
Control6	Control	Sync	0.91049299	0.923939613	0.896261933	0.993300116
Control7	Control	Sync	0.994236003	0.936886249	0.782704518	0.646783992
Control8	Control	Sync	0.934542075	0.981355771	0.888637496	1.062309479
Control9	Control	Sync	1.194484031	1.1712668	0.720523051	0.854324369
Control10	Control	Sync	0.927809997	0.958061606	0.592747239	0.772610237
Control11	Control	Sync	0.968604369	0.914386495	1.204303793	0.934283383
Control12	Control	Sync	0.890117597	0.916655827	0.712166317	0.749016588
p75MO1	p75MO	Sync	1.026781545	1.05940758	1.081575789	1.101402429
p75MO2	p75MO	Sync	0.960182843	0.967323035	0.775947203	0.950452082
p75MO3	p75MO	Sync	1.095731685	1.089788563	1.358964102	1.27516823
p75MO4	p75MO	Sync	1.050974721	1.13032116	0.947341706	1.013154065
p75MO5	p75MO	Sync	1.033597612	1.055299577	1.16578841	1.095990973
p75MO6	p75MO	Sync	1.008151347	0.991502683	0.885757853	0.960827952
p75MO7	p75MO	Sync	1.069340956	1.026657671	1.059192544	1.251592508
TrkBMO1	TrkBMO	Sync	1.06176422	1.076106277	1.041481008	0.966304841
TrkBMO2	TrkBMO	Sync	1.150881655	1.042509658	1.753214225	1.440449127
TrkBMO3	TrkBMO	Sync	1.047937584	1.062720329	1.017604911	1.222382574
TrkBMO4	TrkBMO	Sync	1.029455959	1.026206009	0.849199796	0.790534262
TrkBMO5	TrkBMO	Sync	1.029637099	1.112814099	1.731598391	1.522296326
TrkBMO6	TrkBMO	Sync	1.073630157	0.996905635	0.982222944	0.783980218
TrkBMO7	TrkBMO	Sync	1.109306495	1.02032319	1.129007691	1.205340651
TrkBFc1	TrkB-Fc	Sync	0.952568668	0.961421956	0.794629647	1.130689837
TrkBFc2	TrkB-Fc	Sync	1.027626004	1.052390074	1.314136154	1.264222748
TrkBFc3	TrkB-Fc	Sync	NaN	0.992179696	NaN	1.905750255
TrkBFc4	TrkB-Fc	Sync	0.986789465	1.006109565	1.669207385	1.043322308
TrkBFc5	TrkB-Fc	Sync	1.02132535	1.030456513	1.970374556	1.176949012
TrkBFc6	TrkB-Fc	Sync	0.994562539	0.997143571	1.005590681	0.829853452
TrkBFc7	TrkB-Fc	Sync	1.007432323	0.929711487	1.132237621	0.908018608
