## Supplementary material for "BDNF signaling in correlation-dependent structural plasticity in the developing visual system": FigS5_data

### Sheet: Sheet1
cellname	days	Control	p75-MO	TrkB-MO			"1"-death event,"0"-censored data at this time point (no information after this timepoint)
Alaska	5			0
Alberta1	5			0
Alberta2	1			1
Maine	5			0
Manitoba	2			1
Nunavut	5			0
Ontario	5			0
Quebec	3			0
Sasketchwan	1			0
Arkansas	5	0
Delware	3	0
Florida	3	1
Iowa	5	0
Kentucky	3	0
Minnesota1	2	0
Minnesota2	1	1
Wisconsin	3	0
Pascaline	5	0
Hiroshi	5	0
Fumiya	5	0
Darka	5			0
Ernesto	5			0
Nasr	2			1
Stenzin	1			0
Tarkan	1			1
Tarryl	5			0
Txomin	1			1
Rahul1	3	1
Rahul2	3	1
Kendra	5	0
Fabian	5	0
Heike	3			0
Jessica	5			0
Li-Yuan	5			0
Marina	5			0
Telerik	5			0
Ali	5	0
Buddha	5	0
Daniela	5	0
Guenter	5	0
Ulrike	5	0
Samuel	1	0
Norah	5	0
Barbara1	1		1
Barbara2	2		0
Clara	5		0
Kristina	5		0
Marta	5		0
Pius	5		0
Rajnesh	1		0
Ekaterina	1		0
Rodrigo	1	0
Reiner	1	0
Dong	3	1
Haralampi	3	1
Kimura	1	0
Kotooshi	1	0
Margit	5		0
Wei	5	0
Adrian	5		0
Baboo	5		0
Dorian	2		0
Fumika	5		0
Jacob1	1		1
Jacob2	3		0
Mackenzie	5		0
Melanie	5		0
Sae	2		1
Santoshi	5		0
